# Mapping of multiple complementary sex determination loci in a parasitoid wasp

**DOI:** 10.1101/620229

**Authors:** Cyril Matthey-Doret, Casper J. van der Kooi, Daniel L. Jeffries, Jens Bast, Alice B. Dennis, Christoph Vorburger, Tanja Schwander

## Abstract

Sex determination has evolved in a variety of ways and can depend on environmental and genetic signals. A widespread form of genetic sex determination is haplodiploidy, where unfertilized, haploid eggs develop into males and fertilized diploid eggs into females. One of the molecular mechanisms underlying haplodiploidy in Hymenoptera, a large insect order comprising ants, bees and wasps, is known as complementary sex determination (CSD). In species with CSD, heterozygosity at one or several loci induces female development. Here, we identify the genomic regions putatively underlying multi-locus CSD in the parasitoid wasp *Lysiphlebus fabarum* using restriction-site associated DNA sequencing. By analysing segregation patterns at polymorphic sites among 331 diploid males and females, we identify four CSD candidate regions, all on different chromosomes. None of the candidate regions feature evidence for homology with the *csd* gene from the honeybee, the only species in which CSD has been characterized, suggesting that CSD in *L. fabarum* is regulated via a novel molecular mechanism. Moreover, no homology is shared between the candidate loci, in contrast to the idea that multi-locus CSD should emerge from duplications of an ancestral single-locus system. Taken together, our results suggest that the molecular mechanisms underlying CSD in Hymenoptera are not conserved between species, raising the question as to whether CSD may have evolved multiple times independently in the group.

**Author summary:** The genetic or environmental signals that govern whether an organism develops into a male or female differ across species, and understanding their evolution is a key aspect of biology. In this paper, we focus on complementary sex determination (CSD), a genetic sex determination system found in many species of bees, ants and wasps where heterozygosity at one or multiple genetic regions determines the sex of the individual. We identify multiple genetic regions in the parasitoid wasp species *Lysiphlebus fabarum* that are likely underlying CSD. We show that these candidate CSD regions share no similarity with each other and that they differ from the CSD region known in the honey bee, the only species with a well-characterized CSD system. Our results suggest a different molecular mechanism underlying CSD in the wasp and that multiple CSD regions do not necessarily arise from duplications as generally thought.
