## Supplemental File 2: Samples description for "Mapping of multiple complementary sex determination loci in a parasitoid wasp"

Name	Sex	Family	Generation	O(HOM)	E(HOM)	N_SITES	F	MEAN_DEPTH	HOM	Ploidy
CF4A01	F	A	F4	457	519.7	837	-0.19766	155.458	0.546	D
CF4A02	M	A	F4	507	545.5	879	-0.11534	152.475	0.577	D
CF4A03	M	A	F4	813	544.1	876	0.81018	142.432	0.928	H
CF4A04	M	A	F4	489	547.7	882	-0.17559	146.994	0.554	D
CF4A05	M	A	F4	804	536.1	864	0.81704	158.248	0.931	H
CF4A06	M	A	F4	495	536.4	864	-0.12628	154.204	0.573	D
CF4A08	M	A	F4	796	520.9	838	0.86754	128.378	0.95	H
CF4A09	M	A	F4	795	529.4	852	0.82332	152.423	0.933	H
CF4A10	M	A	F4	786	521.0	839	0.83336	114.671	0.937	H
CF4A12	M	A	F4	795	527.6	850	0.82942	125.459	0.935	H
CF4A14	F	A	F4	479	526.9	849	-0.14886	115.746	0.564	D
CF4A15	M	A	F4	834	547.2	880	0.86179	117.79	0.948	H
CF4A16	M	A	F4	835	547.2	882	0.8596	133.119	0.947	H
CF4A17	M	A	F4	836	548.7	883	0.8594	113.759	0.947	H
CF4A18	M	A	F4	838	551.4	888	0.85144	137.779	0.944	H
CF4A19	M	A	F4	618	544.2	874	0.22372	101.943	0.707	D
CF4A20	M	A	F4	724	540.7	869	0.55835	144.878	0.833	D
CF4A21	M	A	F4	823	551.2	886	0.81185	136.723	0.929	H
CF4A22	M	A	F4	721	550.3	885	0.51007	147.585	0.815	D
CF4A23	M	A	F4	833	551.8	888	0.8364	154.033	0.938	H
CF4A24	M	A	F4	520	545.0	877	-0.07521	131.622	0.593	D
CF4A25	M	A	F4	833	550.3	885	0.84463	135.694	0.941	H
CF4A26	M	A	F4	838	551.7	889	0.84881	171.846	0.943	H
CF4A27	M	A	F4	829	555.9	895	0.80539	156.507	0.926	H
CF4A28	M	A	F4	847	553.7	892	0.86698	116.729	0.95	H
CF4A29	M	A	F4	824	552.3	889	0.80695	154.631	0.927	H
CF4A30	M	A	F4	850	553.1	891	0.87865	195.518	0.954	H
CF4AA01	F	AA	F4	541	554.0	892	-0.03848	167.85	0.607	D
CF4AA02	F	AA	F4	546	554.3	892	-0.02449	169.924	0.612	D
CF4AA03	M	AA	F4	552	556.0	895	-0.01185	164.899	0.617	D
CF4AA04	M	AA	F4	545	553.3	891	-0.02454	178.211	0.612	D
CF4AA05	M	AA	F4	842	556.1	896	0.84113	168.661	0.94	H
CF4AA06	M	AA	F4	534	553.5	891	-0.05783	169.244	0.599	D
CF4AB02	F	AB	F4	421	537.4	865	-0.35523	107.966	0.487	D
CF4AB03	F	AB	F4	449	551.9	889	-0.30507	134.246	0.505	D
CF4AB04	M	AB	F4	836	552.2	890	0.84012	165.634	0.939	H
CF4AB05	M	AB	F4	839	553.8	892	0.84329	152.982	0.941	H
CF4AB07	M	AB	F4	836	555.6	895	0.82615	160.924	0.934	H
CF4AC01	F	AC	F4	366	400.3	643	-0.1412	40.5006	0.569	D
CF4AC03	F	AC	F4	579	555.0	893	0.07094	174.584	0.648	D
CF4AC04	F	AC	F4	522	554.4	893	-0.09554	125.395	0.585	D
CF4AC05	M	AC	F4	549	553.6	891	-0.01365	144.075	0.616	D
CF4AC06	M	AC	F4	630	546.3	879	0.25164	163.645	0.717	D
CF4AC07	M	AC	F4	747	554.5	893	0.56869	227.25	0.837	D
CF4AC09	M	AC	F4	567	553.7	891	0.03951	147.802	0.636	D
CF4AC10	M	AC	F4	556	550.3	886	0.01706	159.132	0.628	D
CF4AC11	M	AC	F4	835	551.4	888	0.84255	189.633	0.94	H
CF4AC12	M	AC	F4	829	548.2	883	0.83869	144.489	0.939	H
CF4AC13	M	AC	F4	825	548.9	883	0.82638	175.78	0.934	H
CF4AC14	M	AC	F4	825	548.5	883	0.82662	158.525	0.934	H
CF4AC16	M	AC	F4	813	535.8	863	0.84719	103.242	0.942	H
CF4AC17	M	AC	F4	827	547.9	881	0.83786	133.873	0.939	H
CF4AD01	F	AD	F4	586	557.2	897	0.08488	162.784	0.653	D
CF4AD03	F	AD	F4	585	557.1	897	0.08216	163.085	0.652	D
CF4AD04	F	AD	F4	593	550.6	886	0.12639	169.483	0.669	D
CF4AD05	M	AD	F4	444	345.2	554	0.4731	27.7998	0.801	D
CF4AD08	M	AD	F4	585	554.4	892	0.09062	145.505	0.656	D
CF4AD09	M	AD	F4	606	553.3	891	0.15595	162.514	0.68	D
CF4AD10	M	AD	F4	598	557.6	898	0.11863	208.188	0.666	D
CF4AD11	M	AD	F4	850	557.7	898	0.85893	204.713	0.947	H
CF4AD12	M	AD	F4	823	547.2	881	0.82623	157.64	0.934	H
CF4AD13	M	AD	F4	838	552.2	889	0.84859	153.088	0.943	H
CF4AD14	M	AD	F4	810	547.4	881	0.78718	148.984	0.919	H
CF4AD15	M	AD	F4	770	523.1	841	0.77663	84.3092	0.916	H
RF4AE02	F	AE	F4	551	539.3	868	0.03546	140.204	0.635	D
RF4AE03	F	AE	F4	465	485.2	782	-0.06822	70.1657	0.595	D
RF4AE04	M	AE	F4	528	536.1	863	-0.02492	171.875	0.612	D
RF4AE05	M	AE	F4	521	536.7	865	-0.04796	149.429	0.602	D
RF4AE06	M	AE	F4	516	533.6	861	-0.05378	126.347	0.599	D
RF4AE07	M	AE	F4	521	535.2	862	-0.04331	128.794	0.604	D
RF4AE09	M	AE	F4	536	540.4	871	-0.01325	165.472	0.615	D
RF4AE10	M	AE	F4	531	536.3	864	-0.01629	156.699	0.615	D
RF4AE11	M	AE	F4	528	540.4	870	-0.0377	186.022	0.607	D
RF4AE12	M	AE	F4	532	530.4	854	0.00507	129.346	0.623	D
RF4AE13	M	AE	F4	567	537.0	864	0.09177	142.714	0.656	D
RF4AE14	F	AE	F4	519	499.1	804	0.06531	104.848	0.646	D
RF4AE15	F	AE	F4	521	518.6	834	0.00771	91.9155	0.625	D
RF4AE16	F	AE	F4	518	505.2	814	0.04156	86.5584	0.636	D
RF4AE17	F	AE	F4	510	508.4	819	0.00517	90.2369	0.623	D
RF4AE18	M	AE	F4	489	511.8	824	-0.07297	90.9321	0.593	D
RF4AE19	M	AE	F4	582	527.7	849	0.16906	97.4394	0.686	D
RF4AE20	M	AE	F4	512	515.7	830	-0.01178	112.633	0.617	D
RF4AE21	M	AE	F4	528	526.4	849	0.00487	116.501	0.622	D
RF4AE22	M	AE	F4	503	529.2	853	-0.08099	85.7075	0.59	D
RF4AE23	M	AE	F4	534	510.7	822	0.0749	89.7297	0.65	D
RF4AF01	M	AF	F4	838	550.2	886	0.85704	160.754	0.946	H
RF4AF02	M	AF	F4	838	553.9	892	0.84031	163.485	0.939	H
RF4AF03	M	AF	F4	549	363.2	586	0.83391	30.6251	0.937	H
RF4AF05	M	AF	F4	829	553.2	890	0.81891	176.311	0.931	H
RF4AF07	M	AF	F4	842	555.2	894	0.84652	158.977	0.942	H
RF4AG01	F	AG	F4	613	552.1	889	0.18086	163.865	0.69	D
RF4AG02	F	AG	F4	593	543.2	874	0.15061	140.75	0.678	D
RF4AG03	F	AG	F4	628	548.4	882	0.23857	140.493	0.712	D
RF4AG04	M	AG	F4	835	538.8	870	0.89433	126.948	0.96	H
RF4AG05	M	AG	F4	825	539.6	871	0.8612	143.572	0.947	H
RF4AG06	M	AG	F4	607	545.0	877	0.18687	130.058	0.692	D
RF4AG07	M	AG	F4	786	538.5	866	0.75574	144.573	0.908	H
RF4AG08	M	AG	F4	828	550.3	885	0.82971	186.069	0.936	H
RF4AG09	M	AG	F4	822	547.2	880	0.8257	146.304	0.934	H
RF4AG10	M	AG	F4	608	535.0	860	0.22462	123.612	0.707	D
RF4AG11	M	AG	F4	830	541.4	874	0.86773	169.553	0.95	H
RF4AG12	M	AG	F4	828	541.3	874	0.86174	150.488	0.947	H
RF4AG13	M	AG	F4	823	537.0	866	0.86931	151.429	0.95	H
RF4AG14	M	AG	F4	781	535.4	863	0.74967	147.251	0.905	H
RF4AG15	F	AG	F4	595	541.4	872	0.16201	170.256	0.682	D
RF4AG16	F	AG	F4	591	546.0	879	0.13521	151.617	0.672	D
RF4AG17	M	AG	F4	645	537.3	865	0.32872	129.014	0.746	D
RF4AG18	M	AG	F4	824	547.9	882	0.82638	146.417	0.934	H
RF4AG19	M	AG	F4	814	532.4	860	0.8596	141.663	0.947	H
RF4AG20	M	AG	F4	820	535.6	863	0.86866	105.969	0.95	H
RF4AG21	M	AG	F4	821	535.2	863	0.87186	116.842	0.951	H
RF4AG22	M	AG	F4	557	505.6	815	0.16603	148.745	0.683	D
RF4AG23	M	AG	F4	814	528.3	853	0.87987	107.05	0.954	H
RF4AG24	M	AG	F4	579	544.2	875	0.10507	164.316	0.662	D
CF4AH01	F	AH	F4	610	549.6	885	0.18018	183.4	0.689	D
CF4AH02	F	AH	F4	600	551.9	889	0.14264	147.424	0.675	D
CF4AH03	F	AH	F4	627	552.1	890	0.22176	159.766	0.704	D
CF4AH04	F	AH	F4	629	557.1	897	0.21158	149.339	0.701	D
CF4AH05	M	AH	F4	828	546.9	880	0.84387	124.197	0.941	H
CF4AH07	M	AH	F4	843	557.6	898	0.83841	152.366	0.939	H
CF4AH08	M	AH	F4	821	543.8	877	0.83192	109.372	0.936	H
CF4AI01	F	AI	F4	607	529.8	855	0.23743	132.699	0.71	D
CF4AI02	F	AI	F4	598	548.1	882	0.14948	128.854	0.678	D
CF4AI03	F	AI	F4	601	540.6	871	0.18271	107.053	0.69	D
CF4AI04	F	AI	F4	601	550.8	886	0.1498	114.706	0.678	D
CF4AI05	F	AI	F4	611	547.3	880	0.19149	114.553	0.694	D
CF4AI06	M	AI	F4	612	549.0	884	0.18796	128.273	0.692	D
CF4AI07	M	AI	F4	583	527.7	848	0.17258	112.977	0.688	D
CF4AI08	M	AI	F4	834	542.3	874	0.8794	124.739	0.954	H
CF4AI09	M	AI	F4	820	532.8	858	0.88316	115.165	0.956	H
CF4AI10	M	AI	F4	724	529.5	852	0.60316	98.4249	0.85	D
CF4AI11	M	AI	F4	573	529.5	852	0.135	94.5595	0.673	D
RF4AJ01	F	AJ	F4	523	547.8	882	-0.07416	106.307	0.593	D
RF4AJ05	M	AJ	F4	529	524.4	845	0.01441	116.352	0.626	D
RF4AJ06	M	AJ	F4	556	550.1	886	0.0176	153.675	0.628	D
RF4AJ07	M	AJ	F4	552	543.6	877	0.02527	148.152	0.629	D
RF4AJ09	M	AJ	F4	537	554.2	893	-0.0509	132.779	0.601	D
RF4AJ10	M	AJ	F4	571	542.3	874	0.08657	141.786	0.653	D
RF4AJ11	M	AJ	F4	540	555.3	894	-0.04527	135.263	0.604	D
RF4AK01	F	AK	F4	566	556.4	896	0.02832	140.692	0.632	D
RF4AK02	M	AK	F4	692	538.2	866	0.46923	187.821	0.799	D
RF4AK03	M	AK	F4	564	554.5	893	0.02795	167.892	0.632	D
RF4AK04	M	AK	F4	842	551.9	889	0.86059	186.695	0.947	H
RF4AK05	M	AK	F4	588	548.0	883	0.11946	150.226	0.666	D
RF4AK06	M	AK	F4	585	550.8	887	0.10179	157.983	0.66	D
RF4AK07	M	AK	F4	835	553.7	892	0.83149	162.514	0.936	H
RF4AK08	M	AK	F4	679	536.2	862	0.43832	136.063	0.788	D
RF4AL01	F	AL	F4	533	548.2	884	-0.04539	138.026	0.603	D
RF4AL02	F	AL	F4	528	539.4	870	-0.0346	153.052	0.607	D
RF4AL03	F	AL	F4	520	551.4	888	-0.09319	187.212	0.586	D
RF4AL04	F	AL	F4	498	521.9	840	-0.07499	141.496	0.593	D
RF4AL05	M	AL	F4	522	536.5	865	-0.04421	157.425	0.603	D
RF4AL06	M	AL	F4	622	523.9	844	0.30636	131.626	0.737	D
RF4AL07	M	AL	F4	529	544.6	878	-0.04686	163.947	0.603	D
RF4AL08	M	AL	F4	569	545.5	879	0.07039	182.756	0.647	D
RF4AL09	M	AL	F4	544	553.2	891	-0.02724	171.313	0.611	D
RF4AL10	M	AL	F4	503	541.1	871	-0.11564	120.061	0.577	D
RF4AL12	M	AL	F4	512	552.9	891	-0.12087	138.03	0.575	D
RF4AL13	M	AL	F4	838	552.1	889	0.84861	150.567	0.943	H
RF4AM01	F	AM	F4	707	538.6	869	0.50969	136.001	0.814	D
RF4AM02	F	AM	F4	671	537.5	867	0.40519	140.89	0.774	D
RF4AM03	M	AM	F4	813	529.4	854	0.87369	147.31	0.952	H
RF4AM04	M	AM	F4	822	536.9	865	0.86895	143.268	0.95	H
RF4AM05	M	AM	F4	815	530.0	854	0.87961	174.088	0.954	H
RF4AM06	M	AM	F4	823	532.6	860	0.88698	135.566	0.957	H
RF4AM07	M	AM	F4	824	534.9	863	0.88113	179.123	0.955	H
RF4AM08	M	AM	F4	818	530.6	856	0.88321	115.16	0.956	H
RF4AM09	M	AM	F4	813	527.6	853	0.87707	151.171	0.953	H
RF4AM10	M	AM	F4	819	532.6	860	0.87478	162.289	0.952	H
RF4AM11	M	AM	F4	819	532.2	859	0.87759	136.607	0.953	H
RF4AM12	M	AM	F4	682	532.8	859	0.45744	145.956	0.794	D
RF4AM13	M	AM	F4	693	452.6	732	0.86041	90.2992	0.947	H
RF4AN01	M	AN	F4	618	517.7	836	0.31505	99.7586	0.739	D
RF4AN02	M	AN	F4	611	526.5	849	0.26195	100.155	0.72	D
RF4AN03	M	AN	F4	664	522.5	841	0.44426	117.891	0.79	D
RF4AN04	M	AN	F4	667	522.5	842	0.45232	110.749	0.792	D
RF4AN05	M	AN	F4	657	532.0	858	0.38348	96.0857	0.766	D
CF4B02	M	B	F4	747	510.7	822	0.75906	112.902	0.909	H
CF4B03	M	B	F4	598	526.1	846	0.22479	137.068	0.707	D
CF4B04	F	B	F4	534	534.5	858	-0.00168	140.067	0.622	D
CF4B05	F	B	F4	529	517.3	832	0.03704	97.762	0.636	D
CF4B06	M	B	F4	612	519.5	838	0.29036	137.791	0.73	D
CF4B07	M	B	F4	637	469.2	754	0.58916	58.6118	0.845	D
CF4B08	M	B	F4	594	523.7	844	0.21948	132.801	0.704	D
CF4B09	F	B	F4	571	532.0	856	0.12033	120.671	0.667	D
CF4B10	M	B	F4	583	539.2	868	0.1332	143.276	0.672	D
CF4B11	M	B	F4	547	524.4	845	0.0705	111.69	0.647	D
CF4B12	M	B	F4	777	511.5	825	0.84691	114.968	0.942	H
CF4B13	M	B	F4	767	508.2	818	0.83539	113.446	0.938	H
CF4B14	M	B	F4	649	422.5	681	0.8762	48.4527	0.953	H
CF4B15	F	B	F4	593	551.5	888	0.12328	157.516	0.668	D
CF4B16	F	B	F4	567	547.5	881	0.05836	125.475	0.644	D
CF4B17	F	B	F4	587	553.7	891	0.09874	154.288	0.659	D
CF4C01	M	C	F4	524	548.1	884	-0.07163	151.131	0.593	D
CF4C02	M	C	F4	494	553.3	892	-0.17521	173.864	0.554	D
CF4C04	F	C	F4	530	547.3	883	-0.05152	199.385	0.6	D
CF4C05	M	C	F4	825	545.6	878	0.84058	146.276	0.94	H
CF4C06	M	C	F4	519	552.3	891	-0.09844	139.489	0.582	D
CF4C07	M	C	F4	614	544.3	878	0.20887	198.925	0.699	D
CF4D01	F	D	F4	574	555.8	895	0.05376	183.644	0.641	D
CF4D02	F	D	F4	564	555.4	894	0.0255	144.908	0.631	D
CF4D03	F	D	F4	571	555.8	895	0.04482	191.446	0.638	D
CF4D04	F	D	F4	588	556.0	895	0.09444	168.891	0.657	D
CF4D05	M	D	F4	640	545.0	877	0.28609	136.222	0.73	D
CF4D06	M	D	F4	569	557.1	897	0.03505	183.953	0.634	D
CF4D07	M	D	F4	581	556.3	896	0.07277	208.878	0.648	D
CF4D08	M	D	F4	560	551.8	889	0.02422	113.2	0.63	D
CF4D09	M	D	F4	852	554.1	892	0.88163	212.634	0.955	H
CF4D10	M	D	F4	562	556.7	897	0.01547	188.742	0.627	D
CF4E01	F	E	F4	634	557.7	898	0.22432	185.273	0.706	D
CF4E02	F	E	F4	678	553.5	891	0.36896	116.676	0.761	D
CF4E03	F	E	F4	682	550.7	886	0.3916	159.402	0.77	D
CF4E04	F	E	F4	634	555.5	894	0.232	180.684	0.709	D
CF4E05	M	E	F4	661	553.4	890	0.3197	167.781	0.743	D
CF4E06	F	E	F4	697	555.9	895	0.41602	203.452	0.779	D
CF4E07	M	E	F4	630	553.5	891	0.22665	107.98	0.707	D
CF4E08	F	E	F4	691	558.2	899	0.3896	164.705	0.769	D
CF4E09	F	E	F4	651	557.2	897	0.27601	138.069	0.726	D
CF4E10	M	E	F4	685	553.9	891	0.38893	153.644	0.769	D
CF4E11	F	E	F4	667	552.4	888	0.34157	135.424	0.751	D
CF4E13	F	E	F4	681	554.1	892	0.37547	157.633	0.763	D
CF4E14	F	E	F4	636	558.2	899	0.22819	188.404	0.707	D
CF4E16	F	E	F4	647	553.1	890	0.27868	176.574	0.727	D
CF4E17	F	E	F4	658	557.0	897	0.29704	205.84	0.734	D
CF4E18	F	E	F4	547	551.8	888	-0.0142	263.504	0.616	D
CF4F01	M	F	F4	538	552.8	890	-0.04388	222.702	0.604	D
CF4F02	F	F	F4	503	555.6	895	-0.15486	130.061	0.562	D
CF4F03	F	F	F4	520	557.0	897	-0.10883	178.409	0.58	D
CF4F04	F	F	F4	519	555.7	895	-0.10809	165.972	0.58	D
CF4F05	F	F	F4	523	557.7	898	-0.10205	198.89	0.582	D
CF4F06	M	F	F4	554	555.7	895	-0.00512	158.859	0.619	D
CF4F07	M	F	F4	815	550.0	884	0.79339	119.97	0.922	H
CF4F08	M	F	F4	442	546.1	879	-0.31262	301.328	0.503	D
CF4F12	F	F	F4	515	544.5	877	-0.0886	137.735	0.587	D
CF4F13	F	F	F4	523	555.8	895	-0.0966	144.315	0.584	D
CF4F14	M	F	F4	829	549.2	885	0.83324	121.395	0.937	H
CF4F15	M	F	F4	830	552.0	889	0.82491	120.585	0.934	H
CF4F16	M	F	F4	631	539.2	868	0.2793	167.656	0.727	D
CF4F17	M	F	F4	827	550.8	888	0.81909	116.535	0.931	H
CF4G01	F	G	F4	431	557.0	897	-0.37079	185.209	0.48	D
CF4G02	F	G	F4	433	553.3	891	-0.3563	105.274	0.486	D
CF4G03	F	G	F4	434	556.3	896	-0.36016	135.89	0.484	D
CF4G04	F	G	F4	437	556.6	896	-0.35243	126.145	0.488	D
CF4G05	M	G	F4	797	549.2	882	0.74462	183.687	0.904	H
CF4G06	M	G	F4	449	548.5	883	-0.29762	148.05	0.508	D
CF4G07	M	G	F4	830	553.4	891	0.81931	129.03	0.932	H
CF4G08	M	G	F4	634	543.7	876	0.2717	149.566	0.724	D
CF4G09	F	G	F4	411	557.0	897	-0.4295	173.691	0.458	D
CF4G10	F	G	F4	403	555.4	894	-0.45021	132.347	0.451	D
CF4G11	F	G	F4	463	557.2	897	-0.27723	141.78	0.516	D
CF4G12	F	G	F4	398	545.4	879	-0.44202	80.5628	0.453	D
CF4G13	M	G	F4	404	556.3	896	-0.44834	141.039	0.451	D
CF4G14	F	G	F4	428	554.3	892	-0.3738	126.112	0.48	D
CF4G15	M	G	F4	420	553.3	891	-0.3947	129.375	0.471	D
CF4H01	F	H	F4	507	551.9	889	-0.13334	117.716	0.57	D
CF4H02	F	H	F4	514	555.9	895	-0.1235	145.988	0.574	D
CF4H03	F	H	F4	509	548.5	884	-0.11779	93.287	0.576	D
CF4H04	F	H	F4	502	555.7	895	-0.1582	148.618	0.561	D
CF4H05	M	H	F4	598	534.4	861	0.19472	153.56	0.695	D
CF4H06	M	H	F4	511	556.6	896	-0.13426	165.835	0.57	D
CF4H07	M	H	F4	577	550.8	886	0.07822	135.279	0.651	D
CF4H08	M	H	F4	537	554.9	893	-0.05284	156.88	0.601	D
CF4H09	M	H	F4	530	554.8	893	-0.07348	138.895	0.594	D
CF4H10	M	H	F4	513	557.7	898	-0.13125	150.727	0.571	D
CF4H11	M	H	F4	502	553.0	891	-0.15103	137.493	0.563	D
CF4H12	F	H	F4	510	548.3	883	-0.1144	87.436	0.578	D
CF4H13	F	H	F4	513	555.3	894	-0.12484	144.752	0.574	D
CF4H14	M	H	F4	485	544.8	878	-0.17933	115.106	0.552	D
CF4H15	M	H	F4	698	542.7	874	0.46874	139.466	0.799	D
CF4H16	M	H	F4	504	536.4	865	-0.09853	90.5106	0.583	D
CF4H17	M	H	F4	469	543.6	876	-0.2246	116.802	0.535	D
CF4H18	M	H	F4	564	541.8	872	0.06717	80.6474	0.647	D
CF4H19	M	H	F4	444	541.2	870	-0.29547	108.455	0.51	D
CF4H20	M	H	F4	458	499.7	802	-0.13811	67.7442	0.571	D
CF4H21	M	H	F4	545	543.3	875	0.00525	110.531	0.623	D
CF4I01	F	I	F4	707	546.4	880	0.48136	90.6652	0.803	D
CF4I02	F	I	F4	635	513.7	825	0.38964	67.2147	0.77	D
CF4I03	M	I	F4	814	546.0	878	0.8072	93.7697	0.927	H
CF4I04	M	I	F4	610	490.6	790	0.39875	70.7319	0.772	D
CF4I06	M	I	F4	670	450.7	725	0.79952	57.4405	0.924	H
CF4I07	F	I	F4	681	540.9	870	0.42563	103.175	0.783	D
CF4I08	F	I	F4	670	540.8	870	0.3924	105.502	0.77	D
CF4I09	F	I	F4	676	543.8	876	0.398	125.751	0.772	D
CF4I10	M	I	F4	778	514.1	828	0.8407	132.795	0.94	H
CF4I11	M	I	F4	819	539.0	868	0.85105	147.442	0.944	H
CF4I12	M	I	F4	637	511.2	824	0.40212	115.539	0.773	D
CF4I13	M	I	F4	822	539.7	869	0.85725	126.992	0.946	H
CF4I14	M	I	F4	812	536.3	864	0.84133	135.263	0.94	H
CF4I15	M	I	F4	826	544.2	877	0.84676	127.217	0.942	H
CF4I16	M	I	F4	663	517.2	833	0.46166	126.826	0.796	D
CF4J01	F	J	F4	565	542.5	873	0.06801	88.9488	0.647	D
CF4J02	F	J	F4	409	547.5	881	-0.41512	166.992	0.464	D
CF4J03	M	J	F4	823	553.2	890	0.80108	136.547	0.925	H
CF4J04	M	J	F4	787	525.9	848	0.81063	74.1468	0.928	H
CF4J05	M	J	F4	800	527.5	849	0.84758	68.4027	0.942	H
CF4J06	M	J	F4	832	552.0	889	0.83085	117.0	0.936	H
CF4J07	M	J	F4	824	553.1	890	0.8041	136.216	0.926	H
CF4J08	M	J	F4	841	552.7	891	0.85222	100.796	0.944	H
CF4J09	M	J	F4	657	429.3	692	0.86679	43.1379	0.949	H
CF4J10	M	J	F4	699	463.2	745	0.83675	59.2703	0.938	H
CF4J12	M	J	F4	793	528.1	851	0.82036	78.6307	0.932	H
CF4J13	M	J	F4	825	550.4	887	0.81583	98.6429	0.93	H
CF4J14	M	J	F4	783	521.2	840	0.82122	84.9088	0.932	H
CF4J16	F	J	F4	553	518.1	834	0.11059	88.4983	0.663	D
CF4J17	F	J	F4	565	527.7	851	0.11531	83.0278	0.664	D
CF4J19	M	J	F4	814	540.3	868	0.83521	136.081	0.938	H
CF4J20	M	J	F4	773	513.0	826	0.83065	71.9778	0.936	H
CF4J21	M	J	F4	797	541.0	871	0.77577	113.796	0.915	H
CF4J22	M	J	F4	628	533.1	859	0.29115	99.7653	0.731	D
CF4J23	M	J	F4	727	489.8	788	0.79547	79.3671	0.923	H
CF4J24	M	J	F4	811	535.0	862	0.84404	108.313	0.941	H
CF4J25	F	J	F4	571	540.9	871	0.09119	116.987	0.656	D
CF4J26	F	J	F4	585	545.7	879	0.11782	114.171	0.666	D
CF4J27	M	J	F4	819	541.0	869	0.84758	102.832	0.942	H
CF4K01	M	K	F4	537	540.4	871	-0.01031	79.1502	0.617	D
CF4K02	M	K	F4	791	544.3	875	0.746	139.402	0.904	H
CF4K03	M	K	F4	465	553.7	892	-0.26203	130.156	0.521	D
CF4K04	F	K	F4	465	536.5	864	-0.21828	104.737	0.538	D
CF4K05	F	K	F4	519	552.4	890	-0.0989	145.445	0.583	D
CF4K06	M	K	F4	532	546.0	879	-0.04213	108.085	0.605	D
CF4K07	M	K	F4	514	542.8	874	-0.08699	107.594	0.588	D
CF4K08	M	K	F4	716	540.9	869	0.53364	169.835	0.824	D
CF4K10	M	K	F4	440	513.1	825	-0.23439	99.3204	0.533	D
CF4K11	F	K	F4	427	502.3	811	-0.24413	79.8821	0.527	D
CF4K12	F	K	F4	481	506.9	818	-0.08328	80.8076	0.588	D
CF4K13	M	K	F4	756	502.5	809	0.82707	76.2937	0.934	H
CF4K14	M	K	F4	608	521.0	837	0.27534	68.9499	0.726	D
CF4K15	M	K	F4	607	544.9	876	0.18755	125.503	0.693	D
CF4K16	M	K	F4	565	372.4	599	0.84995	43.9266	0.943	H
CF4K17	M	K	F4	829	545.6	880	0.84749	102.836	0.942	H
CF4K18	M	K	F4	485	548.5	883	-0.1897	118.644	0.549	D
CF4L01	M	L	F4	677	540.4	872	0.41191	136.296	0.776	D
CF4L02	M	L	F4	684	457.1	737	0.81067	62.9333	0.928	H
CF4L03	F	L	F4	608	506.4	814	0.3303	60.6552	0.747	D
CF4L04	F	L	F4	642	548.2	882	0.28093	104.891	0.728	D
CF4L05	F	L	F4	630	539.3	869	0.27512	88.6529	0.725	D
CF4L06	F	L	F4	609	533.1	857	0.23441	102.291	0.711	D
CF4L07	F	L	F4	667	547.3	882	0.35764	111.057	0.756	D
CF4L08	F	L	F4	647	537.2	865	0.33505	91.0667	0.748	D
CF4L09	M	L	F4	640	537.0	865	0.31392	110.71	0.74	D
CF4L10	M	L	F4	774	513.5	828	0.8283	106.493	0.935	H
CF4L11	F	L	F4	677	545.7	878	0.39506	131.82	0.771	D
CF4L12	F	L	F4	682	538.2	866	0.4386	88.0056	0.788	D
CF4L13	F	L	F4	666	545.1	878	0.3631	107.461	0.759	D
CF4L14	F	L	F4	674	532.2	856	0.43787	77.8465	0.787	D
CF4L15	F	L	F4	646	547.5	882	0.29439	100.996	0.732	D
CF4L16	F	L	F4	665	540.2	869	0.37962	109.059	0.765	D
CF4L18	F	L	F4	643	542.1	873	0.30496	100.851	0.737	D
CF4M01	F	M	F4	437	521.7	839	-0.26703	137.393	0.521	D
CF4M02	M	M	F4	828	539.4	869	0.8756	121.538	0.953	H
CF4M03	M	M	F4	682	536.4	862	0.44712	153.919	0.791	D
CF4M04	M	M	F4	610	519.2	838	0.28474	137.257	0.728	D
CF4N01	F	N	F4	548	524.7	842	0.07344	140.082	0.651	D
CF4N02	M	N	F4	715	524.8	843	0.5977	149.87	0.848	D
CF4N03	M	N	F4	763	541.1	871	0.67267	175.071	0.876	D
CF4N04	M	N	F4	776	546.9	880	0.68774	163.187	0.882	D
CF4N05	M	N	F4	775	536.8	863	0.73023	151.256	0.898	D
CF4N06	M	N	F4	503	434.7	699	0.25855	81.0934	0.72	D
CF4N07	M	N	F4	791	546.2	878	0.73782	155.079	0.901	H
CF4N08	M	N	F4	827	544.5	876	0.85218	130.613	0.944	H
CF4N09	M	N	F4	830	546.2	878	0.85533	144.327	0.945	H
CF4N10	M	N	F4	680	518.2	834	0.5123	143.577	0.815	D
CF4N11	M	N	F4	715	540.1	868	0.53341	174.365	0.824	D
CF4O01	F	O	F4	515	548.0	881	-0.09926	166.274	0.585	D
CF4O02	M	O	F4	548	538.6	868	0.02845	151.343	0.631	D
CF4O03	M	O	F4	677	490.3	787	0.62925	122.845	0.86	D
CF4O05	M	O	F4	489	527.3	848	-0.11959	147.339	0.577	D
CF4O06	M	O	F4	397	449.0	720	-0.19201	97.0868	0.551	D
CF4O07	M	O	F4	478	526.8	848	-0.15179	144.472	0.564	D
CF4O08	M	O	F4	498	524.9	844	-0.08443	136.9	0.59	D
CF4O09	M	O	F4	479	525.4	846	-0.14474	142.267	0.566	D
CF4P01	F	P	F4	388	508.7	815	-0.3939	152.873	0.476	D
CF4P02	M	P	F4	379	338.1	546	0.19659	47.1858	0.694	D
CF4P03	M	P	F4	708	524.8	845	0.57213	169.227	0.838	D
CF4Q01	F	Q	F4	416	510.3	820	-0.30467	134.339	0.507	D
CF4Q03	M	Q	F4	685	525.4	846	0.49786	128.05	0.81	D
CF4Q04	M	Q	F4	432	521.5	839	-0.28204	145.554	0.515	D
CF4R03	M	R	F4	749	528.8	851	0.68347	191.199	0.88	D
CF4R04	M	R	F4	749	528.3	849	0.6882	159.033	0.882	D
CF4R05	F	R	F4	460	496.3	796	-0.12124	119.333	0.578	D
CF4S01	F	S	F4	591	539.7	868	0.15625	165.653	0.681	D
CF4S02	F	S	F4	446	543.4	874	-0.29453	208.606	0.51	D
CF4S03	M	S	F4	583	530.4	853	0.16313	161.495	0.683	D
CF4S04	M	S	F4	743	511.1	823	0.74349	123.664	0.903	H
CF4S05	M	S	F4	501	522.2	840	-0.06682	101.364	0.596	D
CF4S06	M	S	F4	583	535.3	859	0.14734	159.554	0.679	D
CF4S07	M	S	F4	269	188.1	304	0.69813	23.2136	0.885	D
CF4S08	M	S	F4	815	548.0	882	0.79943	169.586	0.924	H
CF4S09	M	S	F4	650	536.2	862	0.34932	162.297	0.754	D
CF4T01	F	T	F4	406	528.0	849	-0.37995	136.999	0.478	D
CF4T02	F	T	F4	406	508.3	818	-0.33026	105.524	0.496	D
CF4T03	F	T	F4	438	532.0	855	-0.29083	134.752	0.512	D
CF4T04	M	T	F4	496	512.5	823	-0.05316	150.928	0.603	D
CF4T05	M	T	F4	352	523.5	840	-0.54185	140.257	0.419	D
CF4T06	M	T	F4	365	516.6	831	-0.48226	126.534	0.439	D
CF4T07	M	T	F4	397	511.4	820	-0.37089	136.914	0.484	D
CF4T08	M	T	F4	349	489.6	788	-0.47119	117.898	0.443	D
CF4T09	M	T	F4	418	529.8	851	-0.34808	145.913	0.491	D
CF4T10	M	T	F4	440	498.1	801	-0.19193	125.236	0.549	D
CF4T11	M	T	F4	362	480.0	772	-0.40434	107.389	0.469	D
CF4T12	M	T	F4	310	513.9	824	-0.65747	135.369	0.376	D
CF4T13	M	T	F4	407	523.0	840	-0.36591	162.238	0.485	D
CF4U01	F	U	F4	504	549.9	884	-0.13731	205.465	0.57	D
CF4U02	M	U	F4	711	509.2	818	0.65349	143.976	0.869	D
CF4U03	M	U	F4	696	483.2	777	0.72427	118.321	0.896	D
CF4U04	M	U	F4	795	516.5	830	0.88835	132.318	0.958	H
CF4U05	M	U	F4	708	501.3	805	0.68065	138.121	0.88	D
CF4U06	M	U	F4	584	446.4	717	0.50858	103.028	0.815	D
CF4U07	M	U	F4	696	495.7	794	0.67151	124.276	0.877	D
CF4U08	M	U	F4	727	521.2	839	0.64753	140.185	0.867	D
CF4U09	M	U	F4	705	536.7	864	0.51426	152.216	0.816	D
CF4U10	M	U	F4	804	532.5	857	0.83669	140.682	0.938	H
CF4V01	F	V	F4	598	532.2	853	0.20512	138.895	0.701	D
CF4V02	F	V	F4	595	525.0	842	0.22071	117.167	0.707	D
CF4V03	M	V	F4	809	531.2	853	0.86325	139.184	0.948	H
CF4V04	M	V	F4	282	189.2	307	0.7878	22.7253	0.919	H
CF4V05	M	V	F4	192	126.3	201	0.87952	10.5061	0.955	H
CF4V06	M	V	F4	828	548.1	882	0.83827	152.404	0.939	H
CF4V07	M	V	F4	261	171.2	279	0.83303	15.7208	0.935	H
CF4V08	M	V	F4	759	509.8	820	0.80333	137.918	0.926	H
CF4V09	M	V	F4	775	521.7	839	0.79833	139.082	0.924	H
CF4V10	M	V	F4	749	519.3	833	0.73223	136.08	0.899	D
CF4V11	M	V	F4	816	529.4	852	0.8884	92.8387	0.958	H
CF4V12	M	V	F4	842	550.5	887	0.86628	150.694	0.949	H
CF4V13	M	V	F4	823	538.6	868	0.86339	108.635	0.948	H
CF4V14	M	V	F4	825	540.1	869	0.8662	123.941	0.949	H
CF4V15	M	V	F4	833	544.2	877	0.86777	100.212	0.95	H
CF4V16	M	V	F4	844	552.1	889	0.86642	122.261	0.949	H
CF4V17	M	V	F4	834	544.8	878	0.86794	103.778	0.95	H
CF4V18	M	V	F4	839	547.4	881	0.87412	109.967	0.952	H
CF4W01	F	W	F4	509	470.9	758	0.13277	98.5495	0.672	D
CF4W02	F	W	F4	548	539.1	867	0.02714	155.129	0.632	D
CF4W03	M	W	F4	743	519.7	836	0.70595	160.669	0.889	D
CF4W04	M	W	F4	831	544.8	876	0.86415	139.611	0.949	H
CF4W05	M	W	F4	780	503.5	810	0.90211	110.269	0.963	H
CF4W06	M	W	F4	820	533.6	860	0.87744	124.548	0.953	H
CF4W07	M	W	F4	800	520.8	837	0.88299	121.306	0.956	H
CF4W08	M	W	F4	796	526.0	846	0.84376	114.664	0.941	H
CF4W09	M	W	F4	819	531.7	855	0.88865	117.032	0.958	H
CF4W10	M	W	F4	628	542.3	871	0.26072	124.725	0.721	D
CF4W11	M	W	F4	795	518.4	836	0.8709	108.952	0.951	H
CF4W12	M	W	F4	823	543.7	876	0.84049	114.538	0.939	H
CF4W13	M	W	F4	672	537.9	864	0.41114	103.671	0.778	D
CF4W14	M	W	F4	624	538.7	868	0.25906	119.464	0.719	D
CF4W15	M	W	F4	814	533.0	859	0.86196	104.241	0.948	H
CF4W16	M	W	F4	837	547.1	882	0.86562	105.624	0.949	H
CF4W17	M	W	F4	802	524.8	846	0.86303	118.08	0.948	H
CF4W18	M	W	F4	811	529.5	854	0.86747	103.15	0.95	H
CF4X01	F	X	F4	574	543.8	875	0.09115	140.904	0.656	D
CF4X02	F	X	F4	571	541.3	870	0.09031	137.453	0.656	D
CF4X03	F	X	F4	585	501.9	808	0.27148	137.066	0.724	D
CF4X04	F	X	F4	507	496.9	799	0.03346	134.638	0.635	D
CF4X05	F	X	F4	505	471.1	758	0.11817	107.83	0.666	D
CF4X06	M	X	F4	765	499.2	805	0.8692	130.012	0.95	H
CF4X07	M	X	F4	485	318.1	511	0.86524	44.0022	0.949	H
CF4X08	M	X	F4	754	492.3	792	0.87323	124.162	0.952	H
CF4X09	M	X	F4	753	496.8	796	0.8563	108.781	0.946	H
CF4X10	M	X	F4	783	506.7	815	0.89622	142.71	0.961	H
CF4Y01	M	Y	F4	836	544.5	878	0.87405	160.297	0.952	H
CF4Y02	M	Y	F4	834	545.9	879	0.86493	149.892	0.949	H
CF4Y03	M	Y	F4	825	542.8	874	0.85204	136.749	0.944	H
CF4Y04	M	Y	F4	818	542.9	874	0.83086	130.74	0.936	H
CF4Y05	M	Y	F4	837	550.4	886	0.85397	148.531	0.945	H
CF4Y06	M	Y	F4	847	552.5	890	0.8726	144.863	0.952	H
CF4Y07	M	Y	F4	696	543.6	875	0.45979	159.143	0.795	D
CF4Y08	M	Y	F4	837	545.6	878	0.87666	145.659	0.953	H
CF4Y09	M	Y	F4	817	546.9	880	0.81086	129.174	0.928	H
CF4Z01	F	Z	F4	412	554.6	893	-0.42144	178.145	0.461	D
CF4Z02	M	Z	F4	467	544.7	877	-0.2338	120.905	0.532	D
CF4Z03	M	Z	F4	846	554.6	893	0.86111	171.321	0.947	H
CF4Z04	M	Z	F4	433	548.5	883	-0.34514	132.067	0.49	D
CF4Z05	M	Z	F4	572	533.4	859	0.11844	153.604	0.666	D
CF4Z06	M	Z	F4	468	537.7	865	-0.21291	137.051	0.541	D
CF4Z07	M	Z	F4	846	551.0	888	0.87536	189.386	0.953	H
CF4BF01	M	BF	F4	745	545.8	878	0.5996	132.224	0.849	D
CF4BF02	M	BF	F4	567	419.3	678	0.57087	38.2836	0.836	D
CF4BF03	M	BF	F4	676	531.7	855	0.44642	137.819	0.791	D
CF4BF04	M	BF	F4	805	552.7	889	0.75026	139.922	0.906	H
CF4BF05	M	BF	F4	832	555.7	894	0.81673	171.481	0.931	H
CF4BF07	M	BF	F4	561	557.5	898	0.01029	144.674	0.625	D
CF4BF08	M	BF	F4	840	555.9	895	0.8378	131.338	0.939	H
CF4BG02	M	BG	F4	821	546.0	879	0.82583	107.366	0.934	H
CF4BG03	M	BG	F4	833	550.1	885	0.84472	138.179	0.941	H
CF4BG05	M	BG	F4	835	552.0	888	0.84225	163.645	0.94	H
CF4BG06	M	BG	F4	834	546.5	880	0.86207	160.66	0.948	H
CF4BG07	M	BG	F4	825	544.0	875	0.84893	153.091	0.943	H
CF4BH01	M	BH	F4	843	554.2	892	0.85496	137.22	0.945	H
CF4BH02	M	BH	F4	634	552.9	889	0.24136	163.492	0.713	D
CF4BH03	M	BH	F4	839	547.4	882	0.8715	124.662	0.951	H
CF4BH04	M	BH	F4	804	531.3	855	0.84243	103.756	0.94	H
CF4BH05	M	BH	F4	839	551.7	888	0.85431	128.745	0.945	H
CF4BH06	M	BH	F4	830	550.3	885	0.83569	139.677	0.938	H
CF4BH07	M	BH	F4	800	535.8	861	0.81241	89.4271	0.929	H
CF4BH08	M	BH	F4	813	546.7	879	0.80138	105.529	0.925	H
CF4BH09	M	BH	F4	834	545.0	878	0.86788	106.296	0.95	H
CF4BH10	M	BH	F4	639	536.7	863	0.31359	107.364	0.74	D
CF4BI01	M	BI	F4	783	526.6	848	0.79775	78.7987	0.923	H
CF4BI02	M	BI	F4	820	541.0	870	0.84802	109.76	0.943	H
CF4BI03	M	BI	F4	781	524.7	842	0.80778	78.8921	0.928	H
CF4BI04	M	BI	F4	830	547.7	881	0.84697	161.978	0.942	H
CF4BI05	M	BI	F4	843	554.4	893	0.85233	148.518	0.944	H
CF4BI06	M	BI	F4	839	552.4	889	0.85145	165.237	0.944	H
CF4BI07	M	BI	F4	816	538.6	865	0.84986	98.6407	0.943	H
CF4BI08	M	BI	F4	835	550.8	886	0.84785	146.375	0.942	H
CF4BI09	M	BI	F4	829	542.8	873	0.86676	89.3804	0.95	H
CF4BI10	M	BI	F4	814	540.3	869	0.83267	90.9833	0.937	H
CF4BJ01	M	BJ	F4	841	554.9	893	0.84621	169.963	0.942	H
CF4BJ02	M	BJ	F4	841	555.8	895	0.84081	166.03	0.94	H
CF4BJ03	M	BJ	F4	658	548.7	883	0.32688	166.287	0.745	D
CF4BJ04	M	BJ	F4	833	554.2	892	0.82535	139.349	0.934	H
CF4BJ05	M	BJ	F4	847	554.9	894	0.86141	159.284	0.947	H
CF4BJ06	M	BJ	F4	830	556.5	896	0.80562	144.956	0.926	H
CF4BJ07	M	BJ	F4	838	553.1	890	0.84567	125.956	0.942	H
CF4BJ08	M	BJ	F4	845	555.4	894	0.8553	129.152	0.945	H
CF4BJ09	M	BJ	F4	833	547.6	882	0.85346	105.548	0.944	H
CF4BJ11	F	BJ	F4	597	555.4	894	0.12275	164.494	0.668	D
C266	F	A	F3	373	554.6	893	-0.53667	222.072	0.418	D
C424	F	B	F3	487	483.2	776	0.01299	91.7686	0.628	D
C209	F	C	F3	386	368.8	589	0.07831	85.5261	0.655	D
C232	F	E	F3	471	360.5	576	0.51287	56.0812	0.818	D
C235	F	F	F3	358	400.1	640	-0.17566	67.9844	0.559	D
C262	F	G	F3	391	554.0	893	-0.48103	251.08	0.438	D
C279	F	H	F3	512	557.1	897	-0.13277	231.425	0.571	D
C284	F	I	F3	404	329.0	529	0.37508	43.2725	0.764	D
C281	F	J	F3	238	547.4	881	-0.92746	160.187	0.27	D
C429	F	K	F3	378	446.5	718	-0.25243	67.3938	0.526	D
C293	F	L	F3	419	365.3	587	0.2421	44.9066	0.714	D
