## Supplemental File 3: Gene annotations in CSD regions for "Mapping of multiple complementary sex determination loci in a parasitoid wasp"

ID	function	chr	start	end	region
LF001189	NA	chr2	768	3413	2
LF001188	phenylalanine--trna ligase alpha subunit isoform x1	chr2	4329	7194	2
LF001187	ribonuclease kappa	chr2	7928	8314	2
LF001186	eukaryotic translation initiation factor 3 subunit l	chr2	8863	10719	2
LF001185	NA	chr2	11082	14432	2
LF001184	chitobiosyldiphosphodolichol beta-mannosyltransferase	chr2	15317	17168	2
LF001183	nhp2-like protein 1	chr2	17341	18093	2
LF001182	gamma-glutamyl hydrolase-like	chr2	18982	22465	2
LF001181	NA	chr2	23243	24153	2
LF001180	NA	chr2	28177	28752	2
LF001179	NA	chr2	29719	30207	2
LF001178	tubulin beta chain	chr2	35355	36907	2
LF001177	NA	chr2	38331	41011	2
LF001176	NA	chr2	44346	44868	2
LF001175	NA	chr2	55267	60408	2
LF001174	40s ribosomal protein s27	chr2	60829	61086	2
LF001173	28s ribosomal protein mitochondrial	chr2	61740	62597	2
LF001172	NA	chr2	62646	64255	2
LF001171	uncharacterized protein loc107070609	chr2	71420	73158	2
LF001170	ethanolamine-phosphate cytidylyltransferase isoform x1	chr2	74123	76475	2
LF001169	atp-dependent rna helicase dbp2-like	chr2	78139	85212	2
LF001168	rna-binding protein 40	chr2	86583	88835	2
LF001167	NA	chr2	89732	91856	2
LF001166	NA	chr2	94069	95043	2
LF001165	NA	chr2	95210	98830	2
LF001164	transmembrane protein 114	chr2	102597	103647	2
LF001163	rna polymerase-associated protein ctr9 homolog	chr2	104167	107910	2
LF001162	NA	chr2	117214	119100	2
LF001160	uncharacterized protein loc105265125	chr2	119362	123852	2
LF001161	NA	chr2	119961	120327	2
LF001159	gs homeobox 1-like	chr2	148483	149613	2
LF001158	NA	chr2	164842	168559	2
LF001157	metalloendopeptidase mitochondrial-like	chr2	169774	172003	2
LF001156	microtubule-associated serine threonine-protein kinase 3 isoform x2	chr2	173546	181685	2
LF001155	NA	chr2	190973	195848	2
LF001154	retinal homeobox protein rx1-like	chr2	208903	209677	2
LF001153	NA	chr2	220259	225859	2
LF001152	kynurenine alpha-aminoadipate mitochondrial-like	chr2	240040	242449	2
LF001151	NA	chr2	242966	247664	2
LF001150	NA	chr2	249689	252739	2
LF001149	NA	chr2	252524	255498	2
LF001148	NA	chr2	256025	258622	2
LF001147	NA	chr2	259268	264121	2
LF001146	NA	chr2	265543	276333	2
LF001145	polyribonucleotide nucleotidyltransferase mitochondrial	chr2	277165	279638	2
LF000382	NA	chr2	2339802	2343874	3
LF000383	NA	chr2	2346615	2348354	3
LF000384	protein gooseberry-like isoform x1	chr2	2359215	2367126	3
LF000385	NA	chr2	2375234	2376690	3
LF000386	transmembrane emp24 domain-containing protein 5-like	chr2	2380187	2381363	3
LF000387	uncharacterized protein loc105828598	chr2	2381580	2383467	3
LF000388	NA	chr2	2384246	2385236	3
LF000389	NA	chr2	2386068	2388353	3
LF000390	acyl- -binding protein homolog isoform x2	chr2	2390310	2391233	3
LF000391	NA	chr2	2392908	2394869	3
LF000392	sodium- and chloride-dependent glycine transporter 2	chr2	2395605	2415722	3
LF000393	acetyl- mitochondrial isoform x1	chr2	2422527	2425000	3
LF000394	splicing factor 3b subunit 4	chr2	2424999	2426749	3
LF000395	ero1-like protein	chr2	2427481	2429604	3
LF000396	NA	chr2	2432242	2433666	3
LF000397	splicing factor 3b subunit 2	chr2	2434157	2437143	3
LF000398	NA	chr2	2437497	2439956	3
LF000399	adenosine 3 -phospho 5 -phosphosulfate transporter 2	chr2	2440582	2442177	3
LF000400	rna-binding protein luc7-like 2 isoform x1	chr2	2442884	2446423	3
LF000401	eukaryotic peptide chain release factor gtp-binding subunit erf3a	chr2	2448863	2452426	3
LF000402	NA	chr2	2453153	2455587	3
LF000403	NA	chr2	2455777	2461702	3
LF000404	probable u3 small nucleolar rna-associated protein 11	chr2	2461974	2462738	3
LF000405	NA	chr2	2463795	2466913	3
LF000406	NA	chr2	2467639	2469378	3
LF000407	cop9 signalosome complex subunit 1	chr2	2470466	2472635	3
LF000408	NA	chr2	2473408	2479155	3
LF000409	NA	chr2	2484816	2485668	3
LF000410	probable atp-dependent rna helicase ddx17 isoform x1	chr2	2486162	2490736	3
LF000411	dead-box atp-dependent rna helicase 20-like isoform x2	chr2	2491825	2494758	3
LF002285	pi-plc x domain-containing protein 1-like	chr2	2498547	2500627	3
LF002286	NA	chr2	2502506	2512833	3
LF002287	glutamate receptor kainate 2-like	chr2	2544789	2553321	3
LF002288	NA	chr2	2637281	2639682	3
LF002289	glutamate receptor kainate 2-like	chr2	2643121	2673507	3
LF002290	NA	chr2	2676662	2678354	3
LF002291	NA	chr2	2730447	2735834	3
LF002292	NA	chr2	2737267	2738696	3
LF002293	uncharacterized protein loc105663477 isoform x1	chr2	2740209	2741787	3
LF002294	NA	chr2	2752189	2752671	3
LF002295	NA	chr2	2752805	2759384	3
LF002296	NA	chr2	2765316	2766927	3
LF002297	NA	chr2	2767905	2770622	3
LF002298	NA	chr2	2770693	2772237	3
LF002299	monocarboxylate transporter 12-like	chr2	2782307	2788758	3
LF002300	NA	chr2	2790618	2792091	3
LF002301	NA	chr2	2792219	2792661	3
LF002302	NA	chr2	2793129	2798676	3
LF002303	NA	chr2	2799051	2801919	3
LF002304	NA	chr2	2802751	2805220	3
LF002305	probable protein s-acyltransferase 23	chr2	2805314	2808492	3
LF002306	dual specificity protein phosphatase cdc14b-like isoform x1	chr2	2810329	2812979	3
LF002307	protein-cysteine n-palmitoyltransferase porcupine	chr2	2814003	2817588	3
LF002308	rho guanine nucleotide exchange factor 2 isoform x2	chr2	2818011	2826597	3
LF002309	NA	chr2	2830253	2831704	3
LF002310	NA	chr2	2832564	2834237	3
LF002311	NA	chr2	2835438	2837121	3
LF002312	NA	chr2	2837477	2839321	3
LF002313	5 -amp-activated protein kinase catalytic subunit alpha-2	chr2	2839605	2842205	3
LF002314	cyclin-dependent kinases regulatory subunit-like	chr2	2842451	2843053	3
LF002315	NA	chr2	2844113	2849813	3
LF002316	NA	chr2	2850183	2850640	3
LF002317	NA	chr2	2853413	2853833	3
LF002318	neuronal acetylcholine receptor subunit alpha-7	chr2	2862114	2864221	3
LF002319	neuronal acetylcholine receptor subunit alpha-7	chr2	2894714	2898086	3
LF002320	NA	chr2	2906623	2906718	3
LF002321	NA	chr2	2963280	2965973	3
LF002322	isoleucine--trna mitochondrial	chr2	2966235	2970605	3
LF002323	NA	chr2	2973001	2974268	3
LF002324	NA	chr2	2978944	2981277	3
LF002325	mitochondrial glutamate carrier 1-like	chr2	2982272	2983749	3
LF002326	uncharacterized protein loc100874785	chr2	2984844	2986093	3
LF002327	NA	chr2	2988872	2990347	3
LF002328	NA	chr2	2990575	2993622	3
LF002329	probable phospholipid hydroperoxide glutathione peroxidase isoform x1	chr2	2993833	2995033	3
LF002330	NA	chr2	2995935	2996539	3
LF002331	probable protein brick1-b	chr2	2996821	2997453	3
LF002332	NA	chr2	2997657	3000114	3
LF002333	mitochondrial-processing peptidase subunit alpha	chr2	3000521	3002957	3
LF002334	dynein heavy cytoplasmic isoform x1	chr2	3003300	3019899	3
LF002335	NA	chr2	3020274	3020957	3
LF002336	probable ribosome biogenesis protein rlp24	chr2	3021438	3022074	3
LF002337	serine threonine-protein kinase vrk1-like	chr2	3023147	3025667	3
LF002338	NA	chr2	3027486	3041023	3
LF002339	NA	chr2	3033444	3033774	3
LF002340	NA	chr2	3043960	3049525	3
LF002341	hemicentin-1-like	chr2	3050911	3054301	3
LF002342	NA	chr2	3062393	3064342	3
LF002343	28s ribosomal protein mitochondrial	chr2	3067360	3068593	3
LF002344	metalloendopeptidase mitochondrial-like	chr2	3068758	3069884	3
LF002345	NA	chr2	3069933	3073941	3
LF002346	NA	chr2	3073983	3077432	3
LF002347	NA	chr2	3080036	3081524	3
LF002348	NA	chr2	3082835	3090588	3
LF002349	NA	chr2	3093349	3096052	3
LF002350	NA	chr2	3099584	3102105	3
LF002351	28s ribosomal protein mitochondrial	chr2	3102098	3104065	3
LF002352	NA	chr2	3104619	3105422	3
LF002353	NA	chr2	3107160	3109966	3
LF002354	NA	chr2	3110572	3112365	3
LF002355	transcription initiation factor tfiid subunit 12	chr2	3113378	3114490	3
LF002356	NA	chr2	3114856	3117158	3
LF002357	nucleolar protein 12	chr2	3117212	3118338	3
LF002358	activating signal cointegrator 1 complex subunit 3	chr2	3118491	3125397	3
LF002359	NA	chr2	3127255	3131726	3
LF002360	sodium-independent sulfate anion transporter	chr2	3132736	3137283	3
LF002361	selenium-binding protein 1-a	chr2	3138448	3140759	3
LF002362	adp-ribosylation factor-like protein 4c	chr2	3141447	3145045	3
LF002363	NA	chr2	3147542	3149513	3
LF002364	NA	chr2	3150875	3152054	3
LF002365	mitochondrial thiamine pyrophosphate carrier-like	chr2	3152085	3153365	3
LF002366	high choriolytic enzyme 1-like	chr2	3153684	3155277	3
LF002367	atp-dependent rna helicase p62-like isoform x1	chr2	3156606	3161363	3
LF008641	NA	chr2	3171260	3171632	3
LF008642	NA	chr2	3173690	3174384	3
LF005363	NA	chr3	4192462	4193466	4
LF005364	abl interactor 2 isoform x3	chr3	4197355	4200039	4
LF005365	probable phospholipid-transporting atpase ia isoform x1	chr3	4200890	4212848	4
LF005366	rna-binding protein fusilli	chr3	4215242	4218501	4
LF011889	NA	chr3	4232230	4240511	4
LF003032	NA	chr3	4962824	4963284	5
LF003031	NA	chr3	4963478	4963938	5
LF003030	NA	chr3	5004196	5011594	5
LF010888	NA	chr5	3034770	3035695	6
LF009377	NA	chr5	3083761	3089508	6
LF009378	NA	chr5	3090233	3091449	6
LF009379	NA	chr5	3090987	3095969	6
LF009380	NA	chr5	3099335	3104087	6
LF009381	serine protease	chr5	3104517	3106443	6
LF009382	NA	chr5	3106707	3107693	6
LF009383	myrosinase 1-like	chr5	3108040	3112726	6
LF009384	NA	chr5	3113030	3114040	6
LF009385	NA	chr5	3114545	3115600	6
LF009386	uncharacterized protein loc411888 isoform x1	chr5	3116758	3123889	6
LF009387	aryl hydrocarbon receptor nuclear translocator-like protein 1 isoform x1	chr5	3131420	3135840	6
LF009388	NA	chr5	3136403	3136946	6
LF009389	nitric oxide synthase-interacting protein homolog	chr5	3141323	3142942	6
LF009390	protein srek1ip1-like	chr5	3143060	3144162	6
LF009391	neuropeptide y receptor-like	chr5	3146140	3147563	6
LF009392	NA	chr5	3150219	3152601	6
LF009393	NA	chr5	3153326	3155400	6
LF009394	peptidyl-prolyl cis-trans isomerase	chr5	3155654	3156329	6
LF007431	NA	chr5	3185597	3192895	6
LF007432	tyrosine-protein phosphatase non-receptor type 2 isoform x1	chr5	3199652	3204966	6
LF007433	NA	chr5	3205579	3206931	6
LF007434	hbs1-like protein	chr5	3206915	3211143	6
LF007435	NA	chr5	3212882	3213337	6
LF007436	NA	chr5	3216316	3222680	6
LF007437	NA	chr5	3223107	3225341	6
LF007438	NA	chr5	3225999	3226532	6
LF007439	hemk methyltransferase family member 2	chr5	3226585	3227226	6
LF007440	NA	chr5	3227564	3230394	6
LF007441	NA	chr5	3228628	3228896	6
LF007442	uncharacterized protein loc103572787	chr5	3236823	3241934	6
LF007443	NA	chr5	3243269	3249440	6
LF007444	60s ribosomal protein l36	chr5	3249984	3250514	6
LF007445	NA	chr5	3250920	3255044	6
LF007446	NA	chr5	3255605	3267248	6
LF007447	NA	chr5	3268501	3270135	6
LF007448	myrosinase 1	chr5	3271009	3273084	6
LF007449	NA	chr5	3274930	3277475	6
LF007450	NA	chr5	3278933	3282496	6
LF007451	alpha-l-fucosidase isoform x1	chr5	3286072	3288211	6
LF007452	cytosolic non-specific dipeptidase	chr5	3288412	3290149	6
LF007453	NA	chr5	3290454	3291970	6
LF007454	NA	chr5	3292982	3293827	6
LF007455	NA	chr5	3297545	3300320	6
LF007456	beta-parvin	chr5	3300652	3302254	6
LF007457	28s ribosomal protein mitochondrial	chr5	3302820	3304107	6
LF007458	uncharacterized protein loc106793526	chr5	3304171	3305003	6
LF007459	udp-sugar transporter ust74c-like	chr5	3305988	3308558	6
LF007460	discoidin domain-containing receptor 2-like	chr5	3310172	3314803	6
LF006413	atp-dependent dna helicase q1-like	chr5	3320121	3322017	6
LF006414	hydroxyacylglutathione mitochondrial isoform x1	chr5	3322345	3323748	6
LF006415	NA	chr5	3323768	3324526	6
LF006416	sorting nexin-16	chr5	3324976	3326554	6
LF006417	b( +)-type amino acid transporter 1-like	chr5	3326542	3328701	6
LF006418	b( +)-type amino acid transporter 1-like	chr5	3329502	3331957	6
LF006419	NA	chr5	3332809	3344681	6
LF006420	NA	chr5	3350435	3359574	6
LF006421	serine threonine-protein kinase mos	chr5	3360783	3362503	6
LF006422	NA	chr5	3362489	3363220	6
LF006423	NA	chr5	3364112	3366104	6
LF006424	endoribonuclease dcr-1	chr5	3366326	3372625	6
LF006425	e3 sumo-protein ligase pias2 isoform x2	chr5	3378031	3379929	6
LF006426	protocadherin-like wing polarity protein stan	chr5	3381501	3386676	6
LF006427	catenin delta-2	chr5	3388753	3393811	6
LF006428	NA	chr5	3396000	3396517	6
LF006429	NA	chr5	3397456	3400502	6
LF006430	ero1-like protein	chr5	3406340	3406795	6
LF006431	NA	chr5	3406823	3408704	6
LF006432	NA	chr5	3414367	3415427	6
LF006433	NA	chr5	3415816	3420459	6
LF006434	NA	chr5	3420561	3427477	6
LF006435	NA	chr5	3427586	3429723	6
LF006436	lysine-specific demethylase 4b-like isoform x1	chr5	3429902	3433459	6
LF006437	NA	chr5	3434116	3435991	6
LF006438	sphingomyelin phosphodiesterase-like	chr5	3436476	3439151	6
LF006439	NA	chr5	3440024	3441856	6
LF006440	NA	chr5	3442130	3458214	6
LF006441	atp-binding cassette sub-family g member 4	chr5	3458383	3463180	6
LF006442	NA	chr5	3463927	3467124	6
LF006443	NA	chr5	3468405	3475766	6
LF006444	NA	chr5	3475173	3477441	6
LF004259	tyrosine-protein kinase abl isoform x1	chr5	3487668	3495521	6
LF004260	ntf2-related export protein	chr5	3497299	3498324	6
LF004261	NA	chr5	3498310	3505581	6
LF004262	probable 28s ribosomal protein mitochondrial	chr5	3505643	3506289	6
LF004263	NA	chr5	3507710	3508911	6
LF004264	prostaglandin e synthase 2	chr5	3509981	3511653	6
LF004265	NA	chr5	3511864	3513536	6
LF004266	intraflagellar transport protein 122 homolog	chr5	3513970	3518011	6
LF004267	nedd8-conjugating enzyme ubc12	chr5	3518123	3519607	6
LF004268	NA	chr5	3520315	3521887	6
LF004269	importin-7	chr5	3520765	3525252	6
LF004270	syntaxin-7	chr5	3525951	3527722	6
LF004271	phd finger protein rhinoceros	chr5	3531602	3541486	6
LF004272	twinkle mitochondrial	chr5	3543779	3546226	6
LF004273	NA	chr5	3546288	3553614	6
LF004274	trace amine-associated receptor 4-like	chr5	3547840	3549616	6
LF004275	uncharacterized protein loc100881154 isoform x1	chr5	3555235	3558030	6
LF004276	uncharacterized protein loc108780039	chr5	3559566	3560082	6
LF004277	transcriptional regulator erg homolog isoform x1	chr5	3564028	3572888	6
LF004278	transcriptional regulator erg homolog isoform x1	chr5	3583780	3586754	6
LF004279	protein scai	chr5	3590634	3594582	6
LF004280	NA	chr5	3595581	3601992	6
LF004281	negative elongation factor e	chr5	3602267	3603428	6
LF004282	NA	chr5	3603947	3605346	6
LF004283	uncharacterized protein cg1161	chr5	3605422	3606566	6
LF004284	NA	chr5	3608000	3608641	6
LF004285	NA	chr5	3609568	3613142	6
LF004286	NA	chr5	3621267	3621757	6
LF004287	NA	chr5	3625803	3627852	6
LF004288	uncharacterized protein loc105702279	chr5	3628034	3629611	6
LF004289	NA	chr5	3632857	3638348	6
LF004290	pab-dependent poly -specific ribonuclease subunit pan3	chr5	3638788	3643088	6
LF004291	dna-directed rna polymerases and iii subunit rpabc5	chr5	3644091	3644902	6
LF004292	NA	chr5	3644896	3647986	6
LF004293	proton-coupled amino acid transporter 4	chr5	3649549	3651444	6
LF004294	NA	chr5	3657459	3658694	6
LF004295	NA	chr5	3659330	3660333	6
LF004296	NA	chr5	3662858	3665688	6
LF004297	endothelial differentiation-related factor 1 homolog	chr5	3665950	3666971	6
LF004298	proteasome subunit beta type-1	chr5	3666934	3668438	6
LF004299	40s ribosomal protein s7	chr5	3673489	3674887	6
LF004300	cytochrome c oxidase subunit 4 isoform mitochondrial-like	chr5	3676026	3678592	6
LF004301	non-canonical poly rna polymerase papd5-like	chr5	3681397	3683972	6
LF004302	cytochrome c oxidase subunit mitochondrial-like	chr5	3685593	3686756	6
LF004303	peroxisomal membrane protein pex13	chr5	3687006	3688949	6
LF004304	protein phosphatase 1 regulatory subunit 14b	chr5	3690034	3690658	6
LF004305	dynamin isoform x7	chr5	3690874	3696628	6
LF004306	NA	chr5	3698151	3700723	6
LF004307	NA	chr5	3710058	3715661	6
LF004308	acyl- synthetase family member mitochondrial	chr5	3724567	3727104	6
LF004309	NA	chr5	3727852	3729010	6
LF004310	probable splicing factor 3b subunit 5	chr5	3728983	3729558	6
LF004311	bub3-interacting and glebs motif-containing protein znf207	chr5	3732937	3738066	6
LF004312	NA	chr5	3738278	3741321	6
LF004313	NA	chr5	3740919	3743640	6
LF004314	dynactin subunit 2	chr5	3744015	3745905	6
LF004315	inositol hexakisphosphate kinase 1 isoform x1	chr5	3747157	3753221	6
LF004316	huntingtin-interacting protein 1 isoform x2	chr5	3755560	3758762	6
LF004317	NA	chr5	3762427	3765528	6
LF004318	4-hydroxyphenylpyruvate dioxygenase	chr5	3766086	3767934	6
LF004319	probable nuclear transport factor 2 isoform x1	chr5	3768311	3769358	6
LF004320	NA	chr5	3770203	3771286	6
LF005974	NA	chr5	3772193	3773929	6
LF005975	uncharacterized protein loc107037375	chr5	3779161	3780490	6
LF005976	40s ribosomal protein s25	chr5	3780850	3781309	6
LF005977	NA	chr5	3783430	3785734	6
LF005978	NA	chr5	3789868	3792500	6
LF005979	sedoheptulokinase-like isoform x2	chr5	3793064	3796351	6
LF005980	NA	chr5	3795115	3796413	6
LF005981	NA	chr5	3796433	3799424	6
LF005982	NA	chr5	3799560	3802473	6
LF005983	zinc finger and scan domain-containing protein 12	chr5	3802415	3804020	6
LF005984	protein deltex	chr5	3804498	3806697	6
LF005985	ubiquitin carboxyl-terminal hydrolase 30 homolog	chr5	3807448	3808929	6
LF005986	NA	chr5	3809228	3810740	6
LF005987	NA	chr5	3813613	3814210	6
LF005988	NA	chr5	3814282	3814750	6
LF005989	beta-glucuronidase isoform x2	chr5	3814282	3816834	6
LF005990	NA	chr5	3822193	3822666	6
LF005991	NA	chr5	3823503	3831719	6
LF005992	phosphopantothenoylcysteine decarboxylase	chr5	3832200	3833309	6
LF005993	NA	chr5	3833328	3833591	6
LF005994	guanine nucleotide-binding protein subunit alpha homolog	chr5	3841319	3843037	6
LF005995	formin-like protein cg32138 isoform x2	chr5	3846210	3853920	6
LF005996	formin-like protein cg32138 isoform x1	chr5	3864664	3865595	6
LF005997	NA	chr5	3867793	3868218	6
LF005998	uncharacterized protein loc105433985 isoform x1	chr5	3870961	3878575	6
LF005999	NA	chr5	3893821	3902854	6
LF006000	replication factor c subunit 2	chr5	3902992	3904396	6
LF006001	NA	chr5	3904867	3905336	6
LF006002	superoxide dismutase	chr5	3905735	3907026	6
LF006003	superoxide dismutase	chr5	3907282	3911994	6
LF006004	cd63 antigen-like	chr5	3912370	3913622	6
LF006005	NA	chr5	3913898	3915393	6
LF006006	cbp80 20-dependent translation initiation factor isoform x1	chr5	3922179	3924065	6
LF006007	mitochondrial fission 1 protein	chr5	3924113	3925259	6
LF006008	dual oxidase isoform x1	chr5	3927645	3932411	6
LF006009	dual oxidase maturation factor 1	chr5	3932611	3934401	6
LF006010	NA	chr5	3936425	3940806	6
LF006011	NA	chr5	3940971	3942197	6
LF006012	NA	chr5	3942733	3943646	6
LF006013	peroxisomal membrane protein 2	chr5	3945026	3946339	6
LF006014	NA	chr5	3947154	3955660	6
LF006015	exosome complex component rrp40	chr5	3956512	3957439	6
LF006016	contactin-2 isoform x1	chr5	3960325	3962959	6
LF006017	NA	chr5	3963376	3964542	6
LF006018	probable 28s rrna (cytosine -c )-methyltransferase	chr5	3964545	3966576	6
LF006019	NA	chr5	3966893	3967861	6
LF006020	NA	chr5	3968202	3969272	6
LF006599	aquaporin-11	chr5	3970714	3972502	6
LF006600	NA	chr5	3972931	3973195	6
LF006601	NA	chr5	3973011	3973760	6
LF006602	NA	chr5	3974165	3983781	6
LF006603	sentrin-specific protease partial	chr5	3984345	3987293	6
LF006604	NA	chr5	3988040	3993534	6
LF006605	NA	chr5	3994179	3996626	6
LF006606	60s acidic ribosomal protein p2	chr5	3998103	3999098	6
LF006607	1-phosphatidylinositol -bisphosphate phosphodiesterase-like	chr5	4000033	4005056	6
LF006608	atp-binding cassette sub-family c member sur	chr5	4005625	4012545	6
LF006609	cgmp-dependent protein isozyme 1	chr5	4014860	4017720	6
LF006610	NA	chr5	4018211	4019334	6
LF006611	glycerophosphodiester phosphodiesterase domain-containing protein 1-like	chr5	4020932	4022611	6
LF006612	NA	chr5	4022620	4023699	6
LF006613	protein mago nashi homolog	chr5	4023955	4024395	6
LF006614	NA	chr5	4030096	4031476	6
LF006615	NA	chr5	4034669	4036322	6
LF006616	NA	chr5	4039009	4049358	6
LF006617	NA	chr5	4054745	4056661	6
LF006618	NA	chr5	4056731	4058747	6
LF006619	NA	chr5	4059708	4064555	6
LF006620	NA	chr5	4070203	4072064	6
LF006621	NA	chr5	4072186	4073903	6
